# The exocyst complex is an essential component of the mammalian constitutive secretory pathway

**DOI:** 10.1101/2022.05.26.493223

**Authors:** Conceição Pereira, Danièle Stalder, Georgina Anderson, Amber S. Shun-Shion, Jack Houghton, Robin Antrobus, Michael A. Chapman, Daniel J. Fazakerley, David C. Gershlick

## Abstract

Secreted proteins fulfil a vast array of different functions, including adaptive immunity, cell signalling and extracellular matrix remodelling. In the *trans*-Golgi network, proteins destined for constitutive secretion are sorted into post-Golgi carriers which fuse with the plasma membrane to deliver their contents to the extracellular space. The molecular machinery involved is poorly understood. Here, we have used kinetic trafficking assays and transient CRISPR knock-outs to study the biosynthetic sorting route from the Golgi apparatus to the plasma membrane. Depletion of core-exocyst subunits reduces carrier fusion and causes cargo accumulation in the post-Golgi carriers. Exocyst subunits co-localise with carriers fusing at the plasma membrane and we show that the exocyst complex is recruited directly to these carriers. Abrogation of exocyst followed by kinetic trafficking assays with multiple different soluble cargoes results in cargo accumulation of all tested cargoes. Unbiased secretomics reveals a drastic reduction in the secretion of soluble proteins to the extracellular milieu after knock-out of exocyst subunits. Importantly, the knock-out of exocyst subunits in specialised secretory cell types prevents the constitutive secretion of antibodies in lymphocytes and of the hormones leptin and adiponectin in adipocytes. Together these data identify the exocyst complex as the functional tether of secretory post-Golgi carriers at the plasma membrane and an essential component of the mammalian constitutive secretory pathway.
