## Supplemental Tables for "The exocyst complex is an essential component of the mammalian constitutive secretory pathway"

### Sheet: Table S1
Target Name	Sequence
ARF6_1	AAGTTCAACGTATGGGATGT
ARF6_2	TGGGAATGGTGGTCACCGAC
ERC1_1	GTCGAACCAACAGTACGGGA
ERC1_2	GTGGATGCCATACTCACAGG
ERC2_1	GAGGAGACCTTGGCAAACGA
ERC2_2	GGCCACCGAAGAACAAGTAG
EXOC1_1	GATATGCCAAGCTGATGGAG
EXOC1_2	GCATACACCAAACTTATCAG
EXOC3_1	CCAGCAAGGTGGGGTCACGG
EXOC3_2	CAAGGACGTCAAAGACGCCG
EXOC5_1	GAGCAGTTAGAAGAATGTGT
EXOC5_2	GCGTACCAACTTACCACTGT
MICAL3_1	TGGCTGTACGGAGACCACAG
MICAL3_2	GGATGGTCGGAGGAACACCT
PIP5K1A_1	AGGCTCAACCTACAAACGGC
PIP5K1A_2	CGTCGCTGGACACATAGAAT
PIP5K1B_1	TGCATAAGAACATCTCGTTC
PIP5K1B_2	TCCTGCAAGACATGCACGAA
PIP5K1C_1	CTGGGCATCGGCTACACCGT
PIP5K1C_2	GCTGATCGAGCTGTCCAACC
PPFIA1_1	GAAACGCTGGCCTTAACCCA
PPFIA1_2	ATAGCAGGTCAACTGAGCTG
RAB6A_1	AGTTCCACAATGTCCACGGG
RAB6A_2	CTACATTCGTGACTCCACTG
RALA_1	GAGACAACTACTTCCGAAGT
RALA_2	AGAGACAACTACTTCCGAAG
RALB_1	ATAGATATTCTGGACACCGC
RALB_2	AAAATTCCACTGCTCGTCGT
RIMS1_1	CCTGGTTCCAAATCTACACC
RIMS1_2	ATATTTCCTGGAGTGCGACT
STXBP1_1	AGACCTACCAGCTCTCACGG
STXBP1_2	CAAGGATGAAAATGATGAGG
STXBP2_1	AGGCACTGTCACCAACCCCG
STXBP2_2	GGTCATCAAGGATGTAATGG
STXBP3_1	GATGTCGAATTCTAACCCAG
STXBP3_2	GAAAGTACCTGAGATTCATG
UNC13B_1	GAACTGGTGCACAGAAGCGT
UNC13B_2	GAAGCTGTATGGTAAGGAGG
UNC13D_1	GGAGACCCAGAAGCACAAGA
UNC13D_2	GCAGCAGCACCATCAACCCA

### Sheet: Table S2
Gene	logFC	AveExpr	t	P.Value	adj.P.Val	B
CGA	-2.26655	23.8406	-5.65947	3.78924e-05	0.00635317	2.33304
CA11	-2.17364	19.7287	-5.21515	8.98093e-05	0.00635317	1.47685
EFNA3	-2.10011	19.434	-5.12145	0.000108076	0.00635317	1.2932
A2M	-2.11605	25.327	-5.19231	0.000128402	0.00635317	1.18011
MSLN	-1.53663	27.4156	-4.92091	0.000161189	0.00635317	0.896831
TIMP1	-1.44832	28.1892	-4.90921	0.000165017	0.00635317	0.873567
FBLN2	-1.58651	27.2444	-4.79953	0.000205768	0.00679036	0.654874
TLL1	-2.46763	22.5109	-4.70316	0.000250069	0.00682967	0.461764
NAGA	-2.10076	22.1648	-4.54701	0.000343673	0.00682967	0.147125
CST3	-1.5801	27.6218	-4.48611	0.000389285	0.00682967	0.0239022
DNASE2	-1.57123	26.8696	-4.47288	0.000399989	0.00682967	-0.00290977
NBL1	-1.69346	22.9567	-4.46427	0.000407111	0.00682967	-0.0203544
LAMA5	-1.51525	29.022	-4.4038	0.000460944	0.00682967	-0.143063
NPTX1	-1.34327	29.2348	-4.33115	0.000535339	0.00682967	-0.290806
BMP1	-1.53043	26.0974	-4.31534	0.000553089	0.00682967	-0.323
CTSB	-1.29278	24.9636	-4.26895	0.000608703	0.00682967	-0.417533
CTSV	-1.36442	24.0603	-4.24738	0.000636476	0.00682967	-0.461538
SEMA7A	-1.8977	21.9556	-4.21029	0.000687265	0.00682967	-0.537231
GGH	-1.31928	28.8925	-4.20229	0.000698753	0.00682967	-0.553571
GRN	-1.6084	25.027	-4.18969	0.000717243	0.00682967	-0.579312
CTSZ	-1.40623	30.757	-4.1874	0.00072065	0.00682967	-0.583981
TPP1	-1.36661	27.2415	-4.1854	0.00072365	0.00682967	-0.588075
AGRN	-1.37155	29.3502	-4.17857	0.000733971	0.00682967	-0.60203
MANBA	-1.52008	25.2385	-4.17555	0.000738575	0.00682967	-0.608191
LAMA3	-1.71421	23.281	-4.17141	0.000744946	0.00682967	-0.616654
LGMN	-1.33376	25.9228	-4.15628	0.000768707	0.00682967	-0.647586
RNASET2	-1.71914	24.9199	-4.23537	0.000798852	0.00683462	-0.637195
SIAE	-1.36181	25.6057	-4.09684	0.000869722	0.00714855	-0.769158
GAA	-1.50078	24.5192	-4.08175	0.000897437	0.00714855	-0.80003
LGALS3BP	-1.63318	32.2675	-4.0287	0.0010022	0.00727003	-0.908637
SDF4	-1.182	29.2759	-4.02092	0.00101859	0.00727003	-0.924586
FBLN1	-1.19119	28.8447	-4.00638	0.00104991	0.00727003	-0.954363
NUCB1	-1.27443	30.2608	-4.00088	0.00106202	0.00727003	-0.965634
CFD	-1.35979	26.3902	-3.99726	0.00107005	0.00727003	-0.973038
SMOC1	-1.08338	28.6359	-3.97257	0.00112658	0.00743543	-1.02363
CLU	-1.23083	30.5128	-3.94268	0.00119907	0.00769405	-1.08488
ASAH1	-1.21001	24.7613	-3.92538	0.00124318	0.00776147	-1.12035
CTBS	-1.51875	23.2156	-3.88813	0.00134377	0.0081687	-1.19671
SEMA3F	-1.34223	24.988	-3.84639	0.00146626	0.00868479	-1.28227
LPL	-1.28555	24.3114	-3.81988	0.00154987	0.00876019	-1.33662
CTSL	-1.32614	27.8227	-3.81835	0.00155484	0.00876019	-1.33976
DPP7	-1.47256	23.314	-3.80348	0.00160397	0.00882182	-1.37024
CTSD	-1.16125	27.2663	-3.77581	0.00169959	0.00900202	-1.42695
LOXL2	-1.32761	26.0119	-3.76994	0.00172062	0.00900202	-1.43899
SERPINI1	-1.13021	28.0795	-3.76086	0.00175364	0.00900202	-1.45759
TGFB1	-1.1753	24.7603	-3.74621	0.00180827	0.00908064	-1.48761
GUSB	-1.54032	22.8419	-3.7015	0.00198576	0.00956252	-1.57919
PLOD1	-1.16496	28.2955	-3.68636	0.00204976	0.00956252	-1.6102
SVEP1	-1.21888	25.1565	-3.68544	0.00205375	0.00956252	-1.6121
FUCA1	-1.72946	22.1389	-3.68172	0.00206981	0.00956252	-1.61971
PCSK9	-1.13374	29.3259	-3.65213	0.00220222	0.00997474	-1.68028
IFI30	-1.12479	27.4527	-3.588	0.00251907	0.01096	-1.81146
GNPTG	-1.81883	20.5169	-3.58715	0.00252358	0.01096	-1.81321
AGA	-1.24966	24.0107	-3.57422	0.0025929	0.01096	-1.83963
PRG4	-1.63942	22.1945	-3.57117	0.00260952	0.01096	-1.84586
MAMDC2	-1.08467	27.5873	-3.554	0.00270518	0.0111588	-1.88094
PRCP	-1.24235	25.8381	-3.54108	0.00277947	0.0111682	-1.90734
TIMP2	-1.08326	27.1153	-3.53551	0.0028121	0.0111682	-1.9187
SIL1	-1.31141	23.3432	-3.52871	0.00285249	0.0111682	-1.93259
C1S	-1.32569	26.9003	-3.52058	0.0029015	0.0111708	-1.94918
NUCB2	-1.20088	25.3303	-3.50497	0.00299801	0.0112922	-1.98103
HEXA	-1.34738	26.1131	-3.49978	0.00303081	0.0112922	-1.99161
METRNL	-1.17422	23.4121	-3.48892	0.00310063	0.011369	-2.01377
PSAP	-1.0277	27.863	-3.43424	0.0034771	0.0125501	-2.12516
PLOD3	-1.12331	27.2851	-3.39997	0.00373595	0.0130301	-2.19488
B2M	-1.10882	30.9304	-3.38876	0.00382473	0.0130301	-2.21766
OAF	-1.10731	24.0227	-3.38798	0.00383093	0.0130301	-2.21923
FUCA2	-1.29089	27.0041	-3.38332	0.00386852	0.0130301	-2.22871
EFEMP1	-0.977931	28.0877	-3.38042	0.00389211	0.0130301	-2.2346
HEXB	-1.24133	27.6615	-3.3515	0.00413506	0.0136457	-2.2933
PLAUR	-1.53721	19.7608	-3.34466	0.00419474	0.0136477	-2.30719
LAMA1	-1.12174	29.2065	-3.32405	0.0043796	0.0138872	-2.34896
TSKU	-1.18897	23.0099	-3.32307	0.00438859	0.0138872	-2.35094
HTRA1	-1.1294	25.1957	-3.31636	0.00445071	0.0138934	-2.36455
C3	-1.60018	27.3833	-3.52916	0.00478264	0.0139847	-2.2778
INSL4	-1.25655	24.184	-3.29369	0.00466687	0.0139847	-2.41044
TOR1B	-1.07098	24.2588	-3.28655	0.00473703	0.0139847	-2.42488
PLA2G15	-1.05016	23.8094	-3.28545	0.004748	0.0139847	-2.42711
CTSC	-1.00491	29.2632	-3.28367	0.00476566	0.0139847	-2.4307
PRSS56	-1.13397	27.4279	-3.25453	0.00506499	0.0146252	-2.48958
SGSH	-1.57505	22.2317	-3.23809	0.00524204	0.0149495	-2.52277
HSPG2	-1.13065	30.5354	-3.21738	0.00547382	0.0152775	-2.56453
MINPP1	-1.04139	23.5509	-3.21602	0.00548932	0.0152775	-2.56726
LCN1	-1.86915	21.7658	-3.20806	0.00558132	0.0152906	-2.5833
PLBD2	-1.1145	24.7956	-3.2042	0.00562643	0.0152906	-2.59106
HSPA13	-0.937933	25.8029	-3.15333	0.00625633	0.0168048	-2.69332
HYAL1	-1.01389	24.4578	-3.14718	0.00633713	0.0168262	-2.70567
METRN	-1.24467	18.6371	-3.13628	0.00648266	0.017017	-2.72753
FBLN5	-1.47511	20.7773	-3.12017	0.00670397	0.0174002	-2.75982
CTSA	-1.06601	26.0745	-3.09049	0.00713106	0.0183031	-2.81917
PCOLCE2	-1.06797	26.3294	-3.07919	0.0073007	0.0185326	-2.84175
CRLF1	-0.987736	23.6422	-3.06935	0.00745153	0.0187098	-2.86138
SERPING1	-2.38426	25.011	-3.6804	0.00771186	0.0191553	-2.50651
PXDN	-0.934617	28.1508	-3.01991	0.00825738	0.0202921	-2.95984
OLFML2A	-1.35483	23.0884	-2.99455	0.00870318	0.021107	-3.01018
LTBP4	-1.617	21.2754	-2.99076	0.00877175	0.021107	-3.01768
CREG1	-0.909299	24.2984	-2.93831	0.00977753	0.023227	-3.12142
IGFBP7	-0.842965	27.8365	-2.93388	0.00986763	0.023227	-3.13017
SRGN	-1.12709	24.05	-2.92964	0.00995443	0.023227	-3.13853
PPT1	-0.875799	25.0101	-2.89506	0.0106909	0.024696	-3.20658
LAMB2	-2.048	22.3535	-3.0354	0.0115199	0.0263474	-3.14585
LEPRE1	-0.964384	23.9457	-2.82163	0.0124352	0.0281622	-3.35031
GM2A	-0.907437	24.4273	-2.77921	0.0135655	0.0304007	-3.43281
OS9	-1.62251	21.5677	-2.77486	0.0136869	0.0304007	-3.44125
CD59	-1.94795	21.0584	-2.85574	0.0143379	0.0315434	-3.4031
NEU1	-0.884631	24.1747	-2.72323	0.0152103	0.0330677	-3.54105
RTN4R	-1.15862	19.7178	-2.7198	0.0153171	0.0330677	-3.54766
CRTAP	-1.09786	22.7036	-2.70249	0.0158672	0.0339382	-3.58096
NPC2	-1.00316	22.8926	-2.68274	0.0165181	0.0350063	-3.61887
MATN2	-1.03169	22.9967	-2.6046	0.0193544	0.0406442	-3.76784
FSTL3	-0.763007	24.6081	-2.58461	0.0201517	0.0417711	-3.80568
HYOU1	-0.754839	24.8767	-2.58214	0.0202526	0.0417711	-3.81036
COL5A3	-1.22131	21.1149	-2.54915	0.021644	0.0442456	-3.87252
CD55	-0.851741	25.6945	-2.52137	0.0228863	0.046375	-3.92463
NOG	-0.887	23.2528	-2.50552	0.0236249	0.0474553	-3.95425
STC2	-1.00851	22.7822	-2.49966	0.0239041	0.0476022	-3.96519
SPOCK1	-0.771503	25.9546	-2.47418	0.0251531	0.0496612	-4.01259
AOC1	-2.5526	21.5902	-2.77999	0.0254224	0.0497676	-3.76676
LTBP3	-1.37689	21.4602	-2.45506	0.0261309	0.0507248	-4.04803
CFB	-1.75523	24.5879	-2.78286	0.02648	0.050829	-3.78548
F10	1.52793	21.0805	2.46717	0.0266247	0.050829	-4.04581
PRNP	-1.03267	22.2271	-2.42281	0.0278624	0.0527558	-4.10753
CPA4	-0.833386	27.3316	-2.41632	0.0282238	0.0530056	-4.11947
LRG1	-2.14054	23.4352	-2.72149	0.0295291	0.0550099	-3.88596
FGFBP3	-0.742969	29.7569	-2.37824	0.0304346	0.0560646	-4.1892
SEMA3B	-0.712067	26.2765	-2.37581	0.0305807	0.0560646	-4.19362
BMP6	-0.83944	24.1711	-2.3272	0.0336537	0.0612126	-4.28183
CCDC80	-0.923329	22.6756	-2.30529	0.0351312	0.0634009	-4.3213
HSPA5	-0.662451	29.2701	-2.2924	0.0360286	0.0645163	-4.34444
CHID1	-0.807716	23.1625	-2.27298	0.0374214	0.066495	-4.37918
CTSF	-1.03613	21.6939	-2.25554	0.0387146	0.0682678	-4.41025
C1R	-1.13219	22.3549	-2.20529	0.0426779	0.0746863	-4.49911
NENF	-0.742602	23.665	-2.18879	0.0440595	0.0762497	-4.52807
LIPA	-0.669631	24.4194	-2.18677	0.0442315	0.0762497	-4.5316
APOC3	0.846041	23.3563	2.1765	0.0451145	0.0771959	-4.54954
ARSA	-0.886917	22.911	-2.13965	0.0484218	0.0822458	-4.6136
LOX	-1.59595	20.7632	-2.20619	0.0498991	0.0829258	-4.55803
SMPDL3A	-1.26003	20.0681	-2.14839	0.0493145	0.0829258	-4.61132
COL12A1	-0.825349	28.3426	-2.14249	0.0498621	0.0829258	-4.62137
PLOD2	-0.726355	26.4897	-2.08747	0.0534867	0.088253	-4.70327
CUTA	-0.620714	25.4097	-2.07446	0.0548222	0.0898151	-4.72542
BMP2	-1.56105	21.477	-2.14156	0.0556625	0.0901275	-4.6617
WFDC1	-1.29331	20.9578	-2.0819	0.0558171	0.0901275	-4.72373
LTF	-0.786622	18.5114	-2.06151	0.0561834	0.0901275	-4.74742
IGFBP3	-0.819268	22.6646	-2.05051	0.0573623	0.0908914	-4.76603
FAM3C	-0.795608	23.18	-2.04973	0.0574465	0.0908914	-4.76734
RCN3	-0.609912	25.3569	-2.0347	0.0590973	0.0928671	-4.79268
SERPINE2	-0.586845	28.5592	-2.0261	0.0600614	0.0933415	-4.80713
MATN3	-0.939022	21.0524	-2.02481	0.0602073	0.0933415	-4.8093
ECM1	-2.26943	21.7895	-2.22425	0.0610986	0.0940919	-4.61528
PPT2	-0.681795	23.7152	-2.00558	0.0624187	0.0949756	-4.84146
KDELC1	-0.594172	17.295	-2.00493	0.0624948	0.0949756	-4.84255
GBA	-0.703639	25.0466	-1.99768	0.0633489	0.0956444	-4.85463
COL5A1	-0.615661	27.7862	-1.9908	0.0641678	0.0962517	-4.86606
CYR61	-0.560307	25.8136	-1.8702	0.0801839	0.1195	-5.06268
RCN1	-0.562029	27.1149	-1.84191	0.0844221	0.12501	-5.10768
TWSG1	-2.66302	22.9358	-2.10865	0.0879541	0.12941	-4.84229
MAN2B2	-2.0945	20.9727	-1.93636	0.0937868	0.135405	-5.02972
PPIB	-0.524964	28.5879	-1.78796	0.0930605	0.135405	-5.19229
PRSS23	-0.556915	27.0159	-1.78559	0.0934577	0.135405	-5.19598
GAL	-0.821223	22.8808	-1.74148	0.101117	0.14508	-5.26386
ALPPL2	-0.767967	19.4823	-1.72186	0.104697	0.14929	-5.29369
AZGP1	-0.891649	22.0545	-1.70751	0.107385	0.152183	-5.31537
CTGF	-0.492662	25.3226	-1.70269	0.1083	0.152545	-5.32261
ADAMTSL4	-0.853139	19.9711	-1.68738	0.111255	0.155757	-5.34555
UGGT1	-0.628962	22.8417	-1.65695	0.117337	0.163283	-5.39073
DCD	-1.05604	24.5045	-1.76006	0.118844	0.164389	-5.2711
TINAGL1	-0.623251	24.3018	-1.64389	0.120032	0.165045	-5.40993
PKDCC	-0.814089	20.0069	-1.59911	0.129687	0.177264	-5.475
FN1	-0.922157	22.6632	-1.60825	0.133495	0.181396	-5.46667
CALR	-0.44359	29.6925	-1.52501	0.14711	0.198727	-5.5798
C1RL	-0.767009	20.8794	-1.51888	0.148636	0.198969	-5.58831
P4HA1	-0.712448	19.9713	-1.51465	0.149695	0.198969	-5.59415
ARSB	-0.710729	20.8805	-1.51395	0.149872	0.198969	-5.59513
ADAMTS1	-0.665685	20.8901	-1.47498	0.159953	0.211137	-5.64848
VTN	-0.394358	25.7093	-1.35168	0.195595	0.256719	-5.81023
EPDR1	-0.661331	20.4527	-1.33051	0.202318	0.261585	-5.8369
TIMP3	-0.588138	20.5638	-1.3303	0.202385	0.261585	-5.83716
NTN4	-0.662151	21.0124	-1.32932	0.2027	0.261585	-5.83839
MYDGF	-0.40423	25.3082	-1.31731	0.206602	0.265139	-5.85336
NRD1	-0.38711	25.5415	-1.25008	0.22955	0.292961	-5.93512
WNT5A	0.641995	21.4701	1.23077	0.236496	0.300167	-5.95796
M0QZD8	0.552555	22.54	1.21538	0.242148	0.305662	-5.97595
C1QTNF3	-0.692719	20.6856	-1.20112	0.247478	0.310692	-5.99245
GANAB	-0.364726	25.5325	-1.18129	0.255041	0.316331	-6.01514
MCFD2	-0.529766	20.758	-1.17903	0.255913	0.316331	-6.0177
RCN2	-0.403175	23.6151	-1.17861	0.256077	0.316331	-6.01819
P4HB	-0.32056	28.9216	-1.14648	0.26874	0.330207	-6.0542
GDF15	0.686413	21.271	1.12878	0.275914	0.337229	-6.07368
CALU	-0.343159	26.6781	-1.12001	0.279519	0.338081	-6.08323
PDIA4	-0.345847	26.9781	-1.11996	0.279539	0.338081	-6.08328
SDF2L1	-0.540443	21.4028	-1.05912	0.30554	0.366609	-6.14783
TXNDC12	-0.341808	24.0341	-1.05739	0.306301	0.366609	-6.14961
CNPY2	-0.389327	23.2723	-1.04345	0.312513	0.372116	-6.16394
MUCL1	-0.447397	22.9764	-1.01222	0.326751	0.387074	-6.19544
MESDC2	-0.46528	21.695	-1.00651	0.329405	0.388227	-6.20111
CRISPLD2	0.440224	19.7852	0.967646	0.347865	0.407903	-6.23894
CREG2	-0.449821	22.0788	-0.958608	0.35226	0.410003	-6.24755
TNC	-0.541176	20.6529	-0.956673	0.353206	0.410003	-6.24939
PAPPA	-0.398319	22.2413	-0.907174	0.378003	0.435187	-6.29517
MANF	-0.388645	22.4327	-0.905875	0.378669	0.435187	-6.29635
PDIA3	-0.241004	28.5691	-0.838472	0.414326	0.473559	-6.35508
PRDX4	-0.266487	24.9894	-0.835114	0.416158	0.473559	-6.3579
GAS6	0.334767	19.9552	0.786482	0.443273	0.501942	-6.39755
PRKCSH	-0.246208	25.8186	-0.77868	0.447725	0.504509	-6.40371
COLGALT1	-0.349874	21.2381	-0.748533	0.465185	0.521515	-6.42697
HPSE	-0.360659	22.1641	-0.744737	0.467412	0.521515	-6.42983
DKK 2.00	-0.353789	21.1493	-0.741038	0.46959	0.521515	-6.43261
SEMA3C	-0.275984	22.9255	-0.729506	0.476416	0.526565	-6.4412
POFUT1	-0.282268	19.5558	-0.710963	0.487516	0.536268	-6.45475
ERO1L	0.302968	21.5495	0.623719	0.541752	0.593103	-6.51407
DNAJB11	-0.201435	23.6979	-0.60696	0.552538	0.602058	-6.52462
TXNDC5	-0.187102	24.9182	-0.584422	0.567224	0.615159	-6.53838
STATH	-1.53796	20.5824	-0.606727	0.574239	0.619856	-6.50146
IL6	-0.20974	26.136	-0.540046	0.596729	0.641137	-6.56401
COL4A1	-0.267514	21.5291	-0.50047	0.623674	0.666985	-6.58522
SERPINH1	-0.145938	27.2793	-0.476891	0.639997	0.681288	-6.59712
ERP29	0.153512	24.9144	0.445675	0.661905	0.701377	-6.61201
THBS4	-0.391333	20.2506	-0.430276	0.679606	0.716845	-6.61286
PDIA6	0.109581	26.0767	0.348381	0.732173	0.767302	-6.65209
HSP90B1	-0.102258	28.2021	-0.34553	0.734274	0.767302	-6.65312
CEMIP	-0.161293	21.0328	-0.341282	0.737408	0.767302	-6.65463
ADM	-0.176667	18.4388	-0.327885	0.749207	0.772556	-6.6579
TFPI	-0.158272	22.213	-0.324948	0.749503	0.772556	-6.6603
RNASE4	-0.150069	20.214	-0.320927	0.75249	0.772556	-6.66165
FKBP10	-0.187385	21.6922	-0.314657	0.757158	0.773909	-6.66372
ANG	-0.274738	19.7613	-0.215757	0.837106	0.849882	-6.68838
ART4	0.19534	22.3931	0.210991	0.838844	0.849882	-6.69049
SUMF2	-0.0551976	21.2916	-0.106574	0.916474	0.924479	-6.7095
MMP12	-0.0317235	26.1372	-0.100625	0.92112	0.925125	-6.71015
FJX1	-0.0210468	20.362	-0.0481098	0.962234	0.962234	-6.71424

### Sheet: Table S3
Gene Name	Sequence Fw	Sequence Rv
ARF6	GTGGAGACGGTGACTTACAAA	CTTGGGTCCCAGTGTAGTAATG
ERC1	AGATAGCTGAGTTGGAAAGGC	AGAGCTGTCGTTGAGATTGTC
ERC2	ACAAGCAACTGACCAACCTG	CATCTCTTTCTCGCTGTTCTTTC
EXOC1	TGTTCAGAGTTCAGGGAATCG	GCTCCAGTTCACTTAGTACCTG
EXOC3	GAAGATGGTTAGGGAGGCAG	AGGTAGAGCAGAGAAGGGTC
EXOC5	TTGAGGTGGAGACTGGATATTTG	TGGTAAGTTGGTACGCTGTC
GAPDH	AATCCCATCACCATCTTCCAG	AAATGAGCCCCAGCCTTC
MICAL3	GAACAAAGTGAAGTACATGGCG	TGGCAGAAGTAGCATGTGTC
PIP5K1A	GGCACAAGTGACAACAAAGG	CAAAGGTGGAGTCTGAGGTAAA
PIP5K1B	GCACATCACTACCCAGACTTTA	GAGGTTCACTGCAGATGGAATA
PIP5K1C	GACTTCCGCTTCAAGACCTATG	CTCATTGCACAGGGAGTACAA
PPFIA1	GAGGACATCAGGGACATAAGG	CCAAACAAGCGGCCAATG
RAB6A	CAGGTCAAGAGCGGTTCAG	CACTTTGTAGTTTGCTGGAATGAG
RALA	GGAAACATCTGCTAAAACACGAG	CTTTCTCTGATTCTCTTGGCTAAAC
RALB	CAGGAGTAAAGCCGAAGAGTG	TGCTTTTCTTGCCATTCTTGTC
RIMS1	AGTTGGAGCAGGTGGAAAG	TTTCTGTGCTTCTCTGGATGG
STXBP1	GATGCCTCAGTACCAGAAAGAG	AGTTTGTCTACGGTGCCTTG
STXBP2	TGGTGAAGACGTTGAAGGAG	GTAGAGGTTGTAGGTGCTGTG
STXBP3	CAAGGCAAACCGTTAAGAAAGG	TGGACACTGGGAACAATATGG
UNC13B	TGCTGACTACATGAACCTGC	CATCCTCATTCTCATCCAGCC
UNC13D	TCTGGGACGAGACCTTCATC	TTAAAGATCCTGCGAAGCCC
